# The dynamic, combinatorial cis-regulatory lexicon of epidermal differentiation

**DOI:** 10.1101/2020.10.16.342857

**Authors:** Daniel Kim, Viviana Risca, David Reynolds, James Chappell, Adam Rubin, Namyoung Jung, Laura Donohue, Arwa Kathiria, Minyi Shi, Zhixin Zhao, Harsh Deep, Howard Y. Chang, Michael P. Snyder, William J. Greenleaf, Anshul Kundaje, Paul A. Khavari

## Abstract

Transcription factors (TFs) bind DNA sequence motif vocabularies in cis-regulatory elements (CREs) to modulate chromatin state and gene expression during cell state transitions. A quantitative understanding of how motif lexicons influence dynamic regulatory activity has been elusive due to the combinatorial nature of the cis-regulatory code. To address this, we undertook multi-omic data profiling of chromatin and expression dynamics across epidermal differentiation to identify 40,103 dynamic CREs associated with 3,609 dynamically expressed genes, then applied an interpretable deep learning framework to model the cis-regulatory logic of chromatin accessibility. This identified cooperative DNA sequence rules in dynamic CREs regulating synchronous gene modules with diverse roles in skin differentiation. Massively parallel reporter analysis validated temporal dynamics and cooperative cis-regulatory logic. Variants linked to human polygenic skin disease were enriched in these time-dependent combinatorial motif rules. This integrative approach reveals the combinatorial cis-regulatory lexicon of epidermal differentiation and represents a general framework for deciphering the organizational principles of the cis-regulatory code in dynamic gene regulation.

**HIGHLIGHTS:**

- An integrative multi-omic resource profiling chromatin and expression dynamics across keratinocyte differentiation
- Predictive deep learning models of chromatin dynamics reveal a high-resolution cis-regulatory DNA motif lexicon of epidermal differentiation
- Model interpretation enables discovery of combinatorial cis-regulatory logic of homotypic and heterotypic motif combinations
- Massively parallel reporter experiments validate temporal dynamics and cis-regulatory logic of the combinatorial motif lexicon
