## Supplemental Tables for "The dynamic, combinatorial cis-regulatory lexicon of epidermal differentiation": table_S1.ENCODE_portal_experiments.xlsx

### Sheet: table_S1.experiments
ID	Accession	Assay name	Assay title	Target of assay	Target gene symbol	Biosample summary	Biosample term name	Description	Lab	Project	Status	Files	Related series	Biosample accession	Biological replicate	Technical replicate	Linked antibody	Organism	Life stage	Biosample age	Biosample treatment	Biosample treatment ontology ID	Biosample treatment concentration	Biosample treatment concentration units	Biosample treatment duration	Biosample treatment duration units	Synchronization	Post-synchronization time	Post-synchronization time units	Replicates
/experiments/ENCSR356KRQ/	ENCSR356KRQ	ATAC-seq	ATAC-seq			foreskin keratinocyte male newborn (2-4 days)	foreskin keratinocyte	ATAC-seq on primary keratinocytes in day 0.0 of differentiation	Will Greenleaf, Stanford	GGR	released	/files/ENCFF341MYG/,/files/ENCFF248EJF/,/files/ENCFF368TYI/,/files/ENCFF193RRC/,/files/ENCFF734PEQ/,/files/ENCFF573UXK/,/files/ENCFF106QGY/,/files/ENCFF859BDM/,/files/ENCFF007USV/,/files/ENCFF886FSC/,/files/ENCFF366DFI/,/files/ENCFF751XTV/,/files/ENCFF590SYZ/,/files/ENCFF927LSG/,/files/ENCFF641SFZ/,/files/ENCFF031ARQ/,/files/ENCFF111ULL/,/files/ENCFF654ZNI/	/treatment-time-series/ENCSR968JDE/	ENCBS666IIR,ENCBS538XZS	1,2	2,6,4,1,3,5		Homo sapiens	newborn	2-4 days										/replicates/c806c5c8-6f2f-4be7-8adc-a77f172e08bc/,/replicates/18b5b59b-565a-420a-90ac-e2ce61089d91/,/replicates/7d0bab6b-f0f9-4fd6-8e1f-c66d37b2cc57/,/replicates/7d8e648b-c057-46ea-81ba-593541faa9d2/,/replicates/e54d34f6-5ad5-47cb-8ef8-601991956b83/,/replicates/92d58509-d82f-465e-8381-de0da43201c8/,/replicates/5869c206-6933-4b88-a17e-2537fe7d0ac5/,/replicates/0095c102-187a-4e10-917f-1627c2e88003/
/experiments/ENCSR677MJF/	ENCSR677MJF	ATAC-seq	ATAC-seq			foreskin keratinocyte male newborn (2-4 days) treated with 1.2 mM calcium	foreskin keratinocyte	ATAC-seq on primary keratinocytes in day 0.5 of differentiation	Will Greenleaf, Stanford	GGR	released	/files/ENCFF034PTL/,/files/ENCFF935YRP/,/files/ENCFF330JDC/,/files/ENCFF265XDK/,/files/ENCFF076WQW/,/files/ENCFF573OUJ/,/files/ENCFF951AVL/,/files/ENCFF840XUI/,/files/ENCFF981IIF/,/files/ENCFF575ZMR/,/files/ENCFF679AOR/,/files/ENCFF377GEJ/,/files/ENCFF583LQV/,/files/ENCFF929UBK/,/files/ENCFF860BKN/,/files/ENCFF279JTO/,/files/ENCFF764CQI/,/files/ENCFF468QNB/	/treatment-time-series/ENCSR968JDE/	ENCBS927PYN,ENCBS978XWC	1,2	1,3,4,2,5		Homo sapiens	newborn	2-4 days	calcium	CHEBI:86158			0	day				/replicates/4d3589d3-d824-46dc-b544-ee74fbe8124d/,/replicates/9931e0e0-da57-4ddb-87ea-5392f8d92326/,/replicates/d98eceaf-44c2-464c-8609-ee86e4768475/,/replicates/d51ca1bf-3d1a-4ac7-a546-e35e6d637b88/,/replicates/d1518520-431a-40b2-8def-d15ac4060c5e/,/replicates/220c43db-0460-4f2b-8659-cb78c3e15756/,/replicates/7a9dac01-398d-43ca-8718-2918d7831197/,/replicates/7bbd067a-b8bb-4af2-92d1-01ef1d6b6d91/
/experiments/ENCSR290YMN/	ENCSR290YMN	ATAC-seq	ATAC-seq			foreskin keratinocyte male newborn (2-4 days) treated with 1.2 mM calcium for 0.5 days	foreskin keratinocyte	ATAC-seq on primary keratinocytes in day 1.0 of differentiation	Will Greenleaf, Stanford	GGR	released	/files/ENCFF556FLA/,/files/ENCFF897PRE/,/files/ENCFF830XRG/,/files/ENCFF184KSH/,/files/ENCFF966BNE/,/files/ENCFF921NTH/,/files/ENCFF191EDJ/,/files/ENCFF696LEH/,/files/ENCFF442KHM/,/files/ENCFF748DSB/,/files/ENCFF234NJI/,/files/ENCFF822IHI/,/files/ENCFF586ZZA/,/files/ENCFF515YWE/,/files/ENCFF548SJE/,/files/ENCFF095SKI/,/files/ENCFF663BDW/,/files/ENCFF221ONZ/,/files/ENCFF793IRQ/,/files/ENCFF788EBU/…	/treatment-time-series/ENCSR968JDE/	ENCBS821VLO,ENCBS982NWD	2,1	4,1,3,2,5		Homo sapiens	newborn	2-4 days	calcium	CHEBI:86158			0.5	day				/replicates/2ffb724a-970a-4d49-9905-5fbb2f69d305/,/replicates/f2620b69-3eb2-41e4-b368-a3301ef1a28e/,/replicates/1ff53965-ff26-476b-9769-14b8c3de3636/,/replicates/aad6832f-f673-4b32-92dd-304bd9b77bba/,/replicates/3eb99082-53ea-49b8-81c6-5dae4bfb6d5a/,/replicates/cf0a762f-1a4c-4952-8c80-12f1f2fb9d3f/,/replicates/f98086b4-17c0-4f9e-a557-2daf9693c0cf/,/replicates/80a12750-24dc-4e59-b201-4bb90aaa69c3/…
/experiments/ENCSR247PVM/	ENCSR247PVM	ATAC-seq	ATAC-seq			foreskin keratinocyte male newborn (2-4 days) treated with 1.2 mM calcium for 1 day	foreskin keratinocyte	ATAC-seq on primary keratinocytes in day 1.5 of differentiation	Will Greenleaf, Stanford	GGR	released	/files/ENCFF564OUO/,/files/ENCFF256MSA/,/files/ENCFF792MLQ/,/files/ENCFF968PTT/,/files/ENCFF018JJG/,/files/ENCFF361YRS/,/files/ENCFF422QIJ/,/files/ENCFF419LTU/,/files/ENCFF217MLO/,/files/ENCFF013WVO/,/files/ENCFF793EJO/,/files/ENCFF881RKR/,/files/ENCFF304KND/,/files/ENCFF008DNY/,/files/ENCFF927PPE/,/files/ENCFF629VEK/	/treatment-time-series/ENCSR968JDE/	ENCBS839SEF,ENCBS819VZU	2,1	4,1,2,3		Homo sapiens	newborn	2-4 days	calcium	CHEBI:86158			1	day				/replicates/1333145b-b7b4-4d19-98a3-21bffb8b0608/,/replicates/9d6520c6-66b6-43e3-ba66-5ed9de0ad405/,/replicates/3e3278c7-7dbb-49f4-b6b3-541b2ca4f9d2/,/replicates/1065f30a-c556-4172-9778-09feb4cd4f42/,/replicates/2a4cbb99-fe4e-43af-980f-e285e7a4bd66/,/replicates/fd4732f1-7198-4aca-9e8d-43cf0ef83a5e/,/replicates/2b57ca93-7b32-4ce3-8915-f0c893ac9f84/
/experiments/ENCSR572UDP/	ENCSR572UDP	ATAC-seq	ATAC-seq			foreskin keratinocyte male newborn (2-4 days) treated with 1.2 mM calcium for 1.5 days	foreskin keratinocyte	ATAC-seq on primary keratinocytes in day 2.0 of differentiation	Will Greenleaf, Stanford	GGR	released	/files/ENCFF579GJX/,/files/ENCFF558QRD/,/files/ENCFF319VSI/,/files/ENCFF564AVB/,/files/ENCFF648VMU/,/files/ENCFF704FBF/,/files/ENCFF172BNO/,/files/ENCFF117YFJ/,/files/ENCFF492GPM/,/files/ENCFF718JWA/,/files/ENCFF030KZE/,/files/ENCFF392VEN/,/files/ENCFF451NRS/,/files/ENCFF195TTM/,/files/ENCFF174LCD/,/files/ENCFF600QDG/,/files/ENCFF721XIL/,/files/ENCFF178HJF/,/files/ENCFF885IPV/,/files/ENCFF678AIF/	/treatment-time-series/ENCSR968JDE/	ENCBS242GKJ,ENCBS903GAF	2,1	2,6,1,3,4,5		Homo sapiens	newborn	2-4 days	calcium	CHEBI:86158			1.5	day				/replicates/a2441a43-1096-4d38-8af5-510b2c1886d2/,/replicates/cc012720-6037-46c1-8516-260aa48988e4/,/replicates/cc421bb8-8258-4de4-8917-4f14343c1458/,/replicates/af5af189-d6a9-4c59-a28a-1046c9c91ba9/,/replicates/3dcf5f92-bab7-4474-8bfb-0c245f96bc1c/,/replicates/d31da7dc-5ed4-471b-a667-4d2c19a9017a/,/replicates/4d9500a4-dd72-4b61-a614-fbd510f1fd61/,/replicates/4536c95a-fdf6-4e20-9c99-439011f13238/…
/experiments/ENCSR158XTU/	ENCSR158XTU	ATAC-seq	ATAC-seq			foreskin keratinocyte male newborn (2-4 days) treated with 1.2 mM calcium for 2 days	foreskin keratinocyte	ATAC-seq on primary keratinocytes in day 2.5 of differentiation	Will Greenleaf, Stanford	GGR	released	/files/ENCFF112OMC/,/files/ENCFF119DQL/,/files/ENCFF712JSX/,/files/ENCFF210INV/,/files/ENCFF999VMV/,/files/ENCFF870CBM/,/files/ENCFF465NVI/,/files/ENCFF911BFY/,/files/ENCFF571XQU/,/files/ENCFF762PDO/,/files/ENCFF146NGQ/,/files/ENCFF885ZCL/,/files/ENCFF003LNW/,/files/ENCFF909AYB/,/files/ENCFF153VMV/,/files/ENCFF798VAO/,/files/ENCFF534QUD/,/files/ENCFF312PBC/,/files/ENCFF784DSJ/,/files/ENCFF592ALR/	/treatment-time-series/ENCSR968JDE/	ENCBS924PBK,ENCBS024RNH	1,2	3,2,1,5,4		Homo sapiens	newborn	2-4 days	calcium	CHEBI:86158			2	day				/replicates/3e1f44c5-48be-446a-bfeb-05ef5261693c/,/replicates/1cf6f1f2-d895-4dc1-b5c6-8db0f2813ebd/,/replicates/f88361a4-9340-4a66-8849-8b06ff5301e8/,/replicates/4a541352-f9b8-4f2d-9f05-febea168cd7c/,/replicates/7ccf7366-f385-42df-9314-a312898c5962/,/replicates/e7470105-41ae-4335-b7a1-5ca54f77e2d2/,/replicates/bca6e94d-b814-4ee3-a7aa-b30a3a197f22/,/replicates/6e6ee07c-ebdc-4123-8a21-cd82fc1aa871/…
/experiments/ENCSR245LNF/	ENCSR245LNF	ATAC-seq	ATAC-seq			foreskin keratinocyte male newborn (2-4 days) treated with 1.2 mM calcium for 2.5 days	foreskin keratinocyte	ATAC-seq on primary keratinocytes in day 3.0 of differentiation	Will Greenleaf, Stanford	GGR	released	/files/ENCFF954UEC/,/files/ENCFF361CBZ/,/files/ENCFF016WGG/,/files/ENCFF792EKC/,/files/ENCFF728RJV/,/files/ENCFF829SBE/,/files/ENCFF294HDC/,/files/ENCFF709FLO/,/files/ENCFF803XRX/,/files/ENCFF218HFA/,/files/ENCFF498RTW/,/files/ENCFF354TGE/,/files/ENCFF396BSZ/,/files/ENCFF154KNN/,/files/ENCFF565CVN/,/files/ENCFF247VZG/,/files/ENCFF351LRE/,/files/ENCFF738DHW/,/files/ENCFF682VWZ/,/files/ENCFF092IJN/…	/treatment-time-series/ENCSR968JDE/	ENCBS299ONK,ENCBS079LRU	2,1	5,1,2,3,4		Homo sapiens	newborn	2-4 days	calcium	CHEBI:86158			2.5	day				/replicates/5b4f49c5-833a-4535-84df-2989b6905d14/,/replicates/e6edbfa7-cc21-4812-98f8-72b628ed29bd/,/replicates/5f6b0628-b67a-488c-bf7b-450eb9fc9594/,/replicates/85025bd7-870d-47d9-97cb-a4a34aa8179f/,/replicates/78f17ee6-c233-45ed-afe6-f90264e1d47b/,/replicates/bd667e9f-836f-4ca1-8489-626358d835a2/,/replicates/e3cafe76-6b77-461e-8de0-41d9c2c8309d/,/replicates/3aa3fba5-5abf-4da4-9998-fb7220d736c2/…
/experiments/ENCSR460DKJ/	ENCSR460DKJ	ATAC-seq	ATAC-seq			foreskin keratinocyte male newborn (2-4 days) treated with 1.2 mM calcium for 3 days	foreskin keratinocyte	ATAC-seq on primary keratinocytes in day 3.5 of differentiation	Will Greenleaf, Stanford	GGR	released	/files/ENCFF993MCA/,/files/ENCFF010KDO/,/files/ENCFF931NXT/,/files/ENCFF071PMP/,/files/ENCFF460PKS/,/files/ENCFF935RPJ/,/files/ENCFF292XLV/,/files/ENCFF804VOY/,/files/ENCFF487SKL/,/files/ENCFF054RBW/,/files/ENCFF728OAW/,/files/ENCFF797YCO/,/files/ENCFF985VCR/,/files/ENCFF386WNU/,/files/ENCFF431IEL/,/files/ENCFF100VJF/,/files/ENCFF531KZI/,/files/ENCFF388LWT/,/files/ENCFF735LIR/,/files/ENCFF410KQY/…	/treatment-time-series/ENCSR968JDE/	ENCBS408RGJ,ENCBS257OKQ	2,1	5,1,2,3,4,6		Homo sapiens	newborn	2-4 days	calcium	CHEBI:86158			3	day				/replicates/18523a58-f4e2-40b2-8929-a63956a64eb7/,/replicates/ce601d10-e755-472f-9d13-fd17d0b6cbf3/,/replicates/c3ba3f26-fe55-4d5a-86c2-024dfc16252b/,/replicates/d382901d-a055-4474-9572-3fb41b0b92bc/,/replicates/9d51e71f-02f7-4d81-8ca8-f3503e36556f/,/replicates/c8d7eee6-a93a-4022-8285-5c13dbbff27d/,/replicates/1db568b7-6891-42c9-af8e-a347f183e985/,/replicates/0024ee4c-03b5-45ea-8bc0-887153281411/…
/experiments/ENCSR521RAL/	ENCSR521RAL	ATAC-seq	ATAC-seq			foreskin keratinocyte male newborn (2-4 days) treated with 1.2 mM calcium for 3.5 days	foreskin keratinocyte	ATAC-seq on primary keratinocytes in day 4.0 of differentiation	Will Greenleaf, Stanford	GGR	released	/files/ENCFF817FUN/,/files/ENCFF544HIO/,/files/ENCFF344XKP/,/files/ENCFF915KAJ/,/files/ENCFF096HHA/,/files/ENCFF820AOE/,/files/ENCFF490LLO/,/files/ENCFF641ZKC/,/files/ENCFF467YGO/,/files/ENCFF609REL/,/files/ENCFF892QUG/,/files/ENCFF925JTW/,/files/ENCFF856LWQ/,/files/ENCFF197ZVR/,/files/ENCFF186TEU/,/files/ENCFF183ZSA/,/files/ENCFF441EAM/,/files/ENCFF945PUG/,/files/ENCFF832AIE/,/files/ENCFF217OUE/	/treatment-time-series/ENCSR968JDE/	ENCBS870NXI,ENCBS081FMT	1,2	1,2,3,4,5		Homo sapiens	newborn	2-4 days	calcium	CHEBI:86158			3.5	day				/replicates/e084d869-cf06-43fe-a2ec-a24927de3ad9/,/replicates/0ade5db8-af4d-4748-87a4-69b937026863/,/replicates/6f19970a-209c-42ac-a7b0-27465c8f5ce0/,/replicates/cb624b9a-b55a-4cb3-9978-ed597928b2c8/,/replicates/d0970c49-a106-46cc-ba4d-94096a368259/,/replicates/0daeb2f1-4360-440b-8f6d-2658b1db92d2/,/replicates/62bcbb3a-8f7c-4434-b030-060648987ef6/,/replicates/41d457db-3426-4b41-9b11-8c4233622590/…
/experiments/ENCSR923WGJ/	ENCSR923WGJ	ATAC-seq	ATAC-seq			foreskin keratinocyte male newborn (2-4 days) treated with 1.2 mM calcium for 4 days	foreskin keratinocyte	ATAC-seq on primary keratinocytes in day 4.5 of differentiation	Will Greenleaf, Stanford	GGR	released	/files/ENCFF520IRQ/,/files/ENCFF546WBL/,/files/ENCFF747LPX/,/files/ENCFF581SDL/,/files/ENCFF642LCD/,/files/ENCFF334TQS/,/files/ENCFF336ZDA/,/files/ENCFF927RRE/,/files/ENCFF751BYE/,/files/ENCFF858GTH/,/files/ENCFF617ALL/,/files/ENCFF680VLN/,/files/ENCFF665ASH/,/files/ENCFF907KNE/,/files/ENCFF985OET/,/files/ENCFF232ZIV/,/files/ENCFF157FMZ/,/files/ENCFF132WCZ/,/files/ENCFF534OEW/,/files/ENCFF688WUF/…	/treatment-time-series/ENCSR968JDE/	ENCBS473PMP,ENCBS623QHX	1,2	4,2,3,1,5,6,7		Homo sapiens	newborn	2-4 days	calcium	CHEBI:86158			4	day				/replicates/d4eb52ae-b198-4fd6-8c7f-673799ccff49/,/replicates/d1e3055a-4847-4bf4-9771-5602835d4e95/,/replicates/80e1a247-0a5d-4bbd-bc82-91c471e32cf6/,/replicates/d7f22645-faf5-4f92-be10-c0320ab9e8c6/,/replicates/bde3d2bd-0f90-4023-96a4-17aec6a2a7c4/,/replicates/b4398e26-580d-46b3-a756-ecd88ebfb033/,/replicates/6f993087-e52b-40c6-bbfe-efe7b71c8205/,/replicates/ada3403c-a6e0-4137-ae6a-e9b5179524d1/…
/experiments/ENCSR939WVU/	ENCSR939WVU	ATAC-seq	ATAC-seq			foreskin keratinocyte male newborn (2-4 days) treated with 1.2 mM calcium for 4.5 days	foreskin keratinocyte	ATAC-seq on primary keratinocytes in day 5.0 of differentiation	Will Greenleaf, Stanford	GGR	released	/files/ENCFF755EQG/,/files/ENCFF369RBA/,/files/ENCFF187KNA/,/files/ENCFF779OLZ/,/files/ENCFF717TCR/,/files/ENCFF806ING/,/files/ENCFF049CDO/,/files/ENCFF332XHE/,/files/ENCFF285LLW/,/files/ENCFF860NIO/,/files/ENCFF649INK/,/files/ENCFF034CVJ/,/files/ENCFF366NKD/,/files/ENCFF994ULH/,/files/ENCFF452ZYB/,/files/ENCFF628GSL/,/files/ENCFF556NKW/,/files/ENCFF036AEW/,/files/ENCFF113PKL/,/files/ENCFF594GXY/…	/treatment-time-series/ENCSR968JDE/	ENCBS616IKM,ENCBS379WNC	1,2	4,2,3,1,6,5		Homo sapiens	newborn	2-4 days	calcium	CHEBI:86158			4.5	day				/replicates/fc4fc65b-7066-4729-af00-498ebd3bb357/,/replicates/35df3a28-9edf-4bf8-95e1-05b6036de819/,/replicates/645ec71a-c498-48ed-94ed-8e1ceeb423b3/,/replicates/d179ff8b-9101-4a39-b96d-02943b25ed3c/,/replicates/57cca95a-2109-41f5-a04a-181d4dbeaff4/,/replicates/e58bad28-e348-4b23-8a60-912c50741ac0/,/replicates/84f7f298-5809-4624-9f9f-dd96c06d23d6/,/replicates/eb69fbdd-1b48-4942-b475-42e78925a392/…
/experiments/ENCSR649RCV/	ENCSR649RCV	ATAC-seq	ATAC-seq			foreskin keratinocyte male newborn (2-4 days) treated with 1.2 mM calcium for 5 days	foreskin keratinocyte	ATAC-seq on primary keratinocytes in day 5.5 of differentiation	Will Greenleaf, Stanford	GGR	released	/files/ENCFF859GMX/,/files/ENCFF590DAW/,/files/ENCFF733BMQ/,/files/ENCFF301DOO/,/files/ENCFF061PNY/,/files/ENCFF127WYM/,/files/ENCFF417FSB/,/files/ENCFF108BMP/,/files/ENCFF923RCA/,/files/ENCFF884HTT/,/files/ENCFF398EZJ/,/files/ENCFF160AIC/,/files/ENCFF097KAV/,/files/ENCFF095GXA/,/files/ENCFF791IPF/,/files/ENCFF330EMX/,/files/ENCFF245AMP/,/files/ENCFF705WCP/,/files/ENCFF629ULU/,/files/ENCFF931GOA/…	/treatment-time-series/ENCSR968JDE/	ENCBS194HUS,ENCBS797AGG	2,1	4,5,6,2,1,3		Homo sapiens	newborn	2-4 days	calcium	CHEBI:86158			5	day				/replicates/44dcb787-6dce-4af3-90a9-268b01275548/,/replicates/c7f6625f-ebeb-475a-b0d9-6bd145da8e88/,/replicates/4439e8f0-39fc-448d-8431-a533b1b13af5/,/replicates/9493d4ec-6c61-43d5-8e43-4a57886a191b/,/replicates/0d0e3d3c-9b27-4ec3-86b8-9f7dbc6eff5c/,/replicates/72f5ab4e-ea69-4c49-8124-240e94e55272/,/replicates/42bc3964-4de9-4cd7-b6bd-df9fd4713478/,/replicates/f2e52965-f9d6-469d-a40f-3a4e1bbc0105/…
/experiments/ENCSR798IJQ/	ENCSR798IJQ	ATAC-seq	ATAC-seq			foreskin keratinocyte male newborn (2-4 days) treated with 1.2 mM calcium for 5.5 days	foreskin keratinocyte	ATAC-seq on primary keratinocytes in day 6.0 of differentiation	Will Greenleaf, Stanford	GGR	released	/files/ENCFF394BZR/,/files/ENCFF381EMR/,/files/ENCFF856TGQ/,/files/ENCFF153PXR/,/files/ENCFF273GYN/,/files/ENCFF007UZW/,/files/ENCFF031AAH/,/files/ENCFF063UIQ/,/files/ENCFF887UVJ/,/files/ENCFF719DEW/,/files/ENCFF954GDA/,/files/ENCFF566UYO/,/files/ENCFF823ZMA/,/files/ENCFF019HPP/,/files/ENCFF483DEQ/,/files/ENCFF663TJB/,/files/ENCFF623ZYT/,/files/ENCFF872UJJ/,/files/ENCFF980ABV/,/files/ENCFF862WXI/…	/treatment-time-series/ENCSR968JDE/	ENCBS389AUD,ENCBS135YLX	1,2	4,1,2,5,3		Homo sapiens	newborn	2-4 days	calcium	CHEBI:86158			5.5	day				/replicates/878c8528-3563-40ec-a895-57de1a1f8836/,/replicates/a238b9c8-6ca2-449d-89f8-4ddd304b3994/,/replicates/e68d022a-0e59-43af-a13c-0b6912a1042c/,/replicates/479df0a1-f8fd-4846-bfe1-dca923984a13/,/replicates/052851ae-9c35-4a42-855c-cafc9bd029b6/,/replicates/766a429a-8f5c-4b85-93fb-59c041e733c8/,/replicates/bdca1231-df30-4183-a438-a3e58626b864/,/replicates/a3230fb9-6cf2-4f99-a2e7-92d188cca728/…
/experiments/ENCSR982AYN/	ENCSR982AYN	ChIP-seq	Control ChIP-seq			foreskin keratinocyte male newborn (2-4 days)	foreskin keratinocyte	ChIP-seq control (input DNA) on primary keratinocytes in day 0 of differentiation	Michael Snyder, Stanford	GGR	released	/files/ENCFF383MBA/,/files/ENCFF082MEA/,/files/ENCFF123SWE/,/files/ENCFF241GYG/,/files/ENCFF845SQR/,/files/ENCFF241CYG/,/files/ENCFF747YJV/,/files/ENCFF469IIP/,/files/ENCFF580IMZ/,/files/ENCFF986RCQ/,/files/ENCFF619KWB/,/files/ENCFF444OBR/	/treatment-time-series/ENCSR425GIF/	ENCBS538XZS,ENCBS666IIR	2,1	1		Homo sapiens	newborn	2-4 days										/replicates/83fcc0b6-dda0-4bea-ba1b-4a65f9bc05a5/,/replicates/a65d5ba5-2a70-4209-95bf-e123ba0b77dc/
/experiments/ENCSR631ESZ/	ENCSR631ESZ	ChIP-seq	Control ChIP-seq			foreskin keratinocyte male newborn (2-4 days)	foreskin keratinocyte	ChIP-seq control (input DNA) on primary keratinocytes in day 0 of differentiation	Michael Snyder, Stanford	GGR	released	/files/ENCFF144AGB/,/files/ENCFF699DOM/,/files/ENCFF314CVE/,/files/ENCFF066XSO/,/files/ENCFF758CRV/,/files/ENCFF575WLE/,/files/ENCFF038GLI/,/files/ENCFF691DUO/,/files/ENCFF006FDF/,/files/ENCFF219HJZ/,/files/ENCFF958JRH/,/files/ENCFF708QBA/	/treatment-time-series/ENCSR872OUO/	ENCBS538XZS,ENCBS666IIR	2,1	1		Homo sapiens	newborn	2-4 days										/replicates/2fb001d4-4b2a-424a-bb2d-4f51a1d91c38/,/replicates/ac4b2a9c-c39f-4f99-96ec-6205a3a44885/
/experiments/ENCSR113CMI/	ENCSR113CMI	ChIP-seq	Control ChIP-seq			foreskin keratinocyte male newborn (2-4 days) treated with 1.2 mM calcium for 2.5 days	foreskin keratinocyte	ChIP-seq control (input DNA) on primary keratinocytes in day 3 of differentiation	Michael Snyder, Stanford	GGR	released	/files/ENCFF576RZA/,/files/ENCFF978IRR/,/files/ENCFF417XKK/,/files/ENCFF591UVY/,/files/ENCFF941KVW/,/files/ENCFF840JCQ/,/files/ENCFF178GZR/,/files/ENCFF663IMU/,/files/ENCFF494ZIN/,/files/ENCFF865TRL/,/files/ENCFF379ZDL/,/files/ENCFF014QVX/	/treatment-time-series/ENCSR425GIF/	ENCBS299ONK,ENCBS079LRU	2,1	1		Homo sapiens	newborn	2-4 days	calcium	CHEBI:86158			2.5	day				/replicates/363cff8e-0d92-4a75-8ba6-61e10bc8113d/,/replicates/1892847b-78c0-496f-ae15-423db11dfe92/
/experiments/ENCSR488AHQ/	ENCSR488AHQ	ChIP-seq	Control ChIP-seq			foreskin keratinocyte male newborn (2-4 days) treated with 1.2 mM calcium for 2.5 days	foreskin keratinocyte	ChIP-seq control (input DNA) on primary keratinocytes in day 3 of differentiation	Michael Snyder, Stanford	GGR	released	/files/ENCFF337YMF/,/files/ENCFF025UZU/,/files/ENCFF683BRZ/,/files/ENCFF419BSA/,/files/ENCFF475ANU/,/files/ENCFF003QKA/,/files/ENCFF475WZW/,/files/ENCFF106ZVJ/,/files/ENCFF552DZD/,/files/ENCFF304BGC/,/files/ENCFF093ABS/,/files/ENCFF475BTD/	/treatment-time-series/ENCSR872OUO/	ENCBS299ONK,ENCBS079LRU	2,1	1		Homo sapiens	newborn	2-4 days	calcium	CHEBI:86158			2.5	day				/replicates/981eca46-c583-47a9-b32e-ed5f7ce94e7c/,/replicates/6d7264b7-2382-472e-a3e9-06a9c8c40bb6/
/experiments/ENCSR528SMB/	ENCSR528SMB	ChIP-seq	Control ChIP-seq			foreskin keratinocyte male newborn (2-4 days) treated with 1.2 mM calcium for 5.5 days	foreskin keratinocyte	ChIP-seq control (input DNA) on primary keratinocytes in day 6 of differentiation	Michael Snyder, Stanford	GGR	released	/files/ENCFF426FHM/,/files/ENCFF273OIE/,/files/ENCFF407YXO/,/files/ENCFF235IFO/,/files/ENCFF546CZS/,/files/ENCFF932ALA/,/files/ENCFF270SFZ/,/files/ENCFF220BUY/,/files/ENCFF351QQW/,/files/ENCFF521WIZ/,/files/ENCFF918GEC/,/files/ENCFF924TCH/	/treatment-time-series/ENCSR425GIF/	ENCBS389AUD,ENCBS135YLX	1,2	1		Homo sapiens	newborn	2-4 days	calcium	CHEBI:86158			5.5	day				/replicates/3c5f0296-ec0d-42b1-a32e-918e374bec2e/,/replicates/8637f414-7360-4a7c-acb5-1d644af6c156/
/experiments/ENCSR335GGM/	ENCSR335GGM	ChIP-seq	Control ChIP-seq			foreskin keratinocyte male newborn (2-4 days) treated with 1.2 mM calcium for 5.5 days	foreskin keratinocyte	ChIP-seq control (input DNA) on primary keratinocytes in day 6 of differentiation	Michael Snyder, Stanford	GGR	released	/files/ENCFF610OQN/,/files/ENCFF449TVW/,/files/ENCFF869MDG/,/files/ENCFF171QVC/,/files/ENCFF753CNN/,/files/ENCFF305MID/,/files/ENCFF033ZGP/,/files/ENCFF239POZ/,/files/ENCFF877SGM/,/files/ENCFF742FYO/,/files/ENCFF251KUS/,/files/ENCFF280UBH/	/treatment-time-series/ENCSR872OUO/	ENCBS389AUD,ENCBS135YLX	1,2	1		Homo sapiens	newborn	2-4 days	calcium	CHEBI:86158			5.5	day				/replicates/e3f1eabb-93e9-4cdf-a1f0-8032c0d8e967/,/replicates/f9f28a3a-2e64-4980-80e7-07fb7f3fe643/
/experiments/ENCSR817HTJ/	ENCSR817HTJ	ChIP-seq	TF ChIP-seq	CTCF	CTCF	foreskin keratinocyte male newborn (2-4 days)	foreskin keratinocyte	CTCF ChIP-seq on primary keratinocytes in day 0 of differentiation	Michael Snyder, Stanford	GGR	released	/files/ENCFF303QKQ/,/files/ENCFF912XOK/,/files/ENCFF933JZR/,/files/ENCFF239KLD/,/files/ENCFF046COB/,/files/ENCFF289GWS/,/files/ENCFF924UWH/,/files/ENCFF850DYP/,/files/ENCFF595DES/,/files/ENCFF831DYI/,/files/ENCFF666SAQ/,/files/ENCFF666TEP/,/files/ENCFF319VDT/,/files/ENCFF052OTK/,/files/ENCFF234NKB/,/files/ENCFF881FBQ/,/files/ENCFF948VZR/,/files/ENCFF663GIY/,/files/ENCFF308HRH/,/files/ENCFF141XWJ/…	/treatment-time-series/ENCSR368WHD/	ENCBS666IIR,ENCBS538XZS	1,2	1	ENCAB830JLB	Homo sapiens	newborn	2-4 days										/replicates/88eccca6-e3cf-4fc0-822c-de5cddd177dc/,/replicates/cd8b5e3f-d507-41b3-90f8-b27e12c1e9f5/
/experiments/ENCSR036EGV/	ENCSR036EGV	ChIP-seq	TF ChIP-seq	CTCF	CTCF	foreskin keratinocyte male newborn (2-4 days) treated with 1.2 mM calcium for 2.5 days	foreskin keratinocyte	CTCF ChIP-seq on primary keratinocytes in day 3 of differentiation	Michael Snyder, Stanford	GGR	released	/files/ENCFF116KHO/,/files/ENCFF799EIX/,/files/ENCFF298TOW/,/files/ENCFF536FQC/,/files/ENCFF461FNB/,/files/ENCFF843ZUV/,/files/ENCFF455LUX/,/files/ENCFF892EFT/,/files/ENCFF299JJF/,/files/ENCFF912DFS/,/files/ENCFF747YRH/,/files/ENCFF268SAF/,/files/ENCFF066VVE/,/files/ENCFF290VWW/,/files/ENCFF962GJT/,/files/ENCFF544VEU/,/files/ENCFF244GTB/,/files/ENCFF589UYV/,/files/ENCFF232YWT/,/files/ENCFF509HVO/…	/treatment-time-series/ENCSR368WHD/	ENCBS079LRU,ENCBS299ONK	1,2	1	ENCAB830JLB	Homo sapiens	newborn	2-4 days	calcium	CHEBI:86158			2.5	day				/replicates/1d87535b-4d84-4dcd-9d96-d507a85678a5/,/replicates/580cf314-f81b-409d-818a-60787924dee5/
/experiments/ENCSR812FNU/	ENCSR812FNU	ChIP-seq	TF ChIP-seq	CTCF	CTCF	foreskin keratinocyte male newborn (2-4 days) treated with 1.2 mM calcium for 5.5 days	foreskin keratinocyte	CTCF ChIP-seq on primary keratinocytes in day 6 of differentiation	Michael Snyder, Stanford	GGR	released	/files/ENCFF127RWF/,/files/ENCFF718YAQ/,/files/ENCFF986FXN/,/files/ENCFF256QXE/,/files/ENCFF172VKG/,/files/ENCFF116SEB/,/files/ENCFF222IFV/,/files/ENCFF517ZGU/,/files/ENCFF697WPU/,/files/ENCFF670OVZ/,/files/ENCFF043PQB/,/files/ENCFF609FMU/,/files/ENCFF236MNS/,/files/ENCFF167OAM/,/files/ENCFF501YLS/,/files/ENCFF479XMY/,/files/ENCFF629LPB/,/files/ENCFF049RKV/,/files/ENCFF956IFC/,/files/ENCFF128OKK/…	/treatment-time-series/ENCSR368WHD/	ENCBS389AUD,ENCBS135YLX	1,2	1	ENCAB830JLB	Homo sapiens	newborn	2-4 days	calcium	CHEBI:86158			5.5	day				/replicates/a7728f02-2394-4215-8b69-4ed2a86fa116/,/replicates/03396006-5854-4386-bbf4-2eb56032c9e4/
/experiments/ENCSR736ZEG/	ENCSR736ZEG	ChIP-seq	Histone ChIP-seq	H3K27ac	HIST2H3A,HIST2H3D,HIST2H3C	foreskin keratinocyte male newborn (2-4 days)	foreskin keratinocyte	H3K27ac ChIP-seq on primary keratinocytes in day 0 of differentiation	Michael Snyder, Stanford	GGR	released	/files/ENCFF995BBI/,/files/ENCFF097WZJ/,/files/ENCFF918BDP/,/files/ENCFF587OAI/,/files/ENCFF931ISK/,/files/ENCFF578BRF/,/files/ENCFF205YTD/,/files/ENCFF234PWP/,/files/ENCFF264DGF/,/files/ENCFF456WCA/,/files/ENCFF618EQI/,/files/ENCFF003FHH/,/files/ENCFF889UZS/,/files/ENCFF280BQK/,/files/ENCFF510JTY/,/files/ENCFF898HPP/,/files/ENCFF942DFJ/,/files/ENCFF761FMV/,/files/ENCFF200GEF/,/files/ENCFF681SHA/…	/treatment-time-series/ENCSR171FYM/	ENCBS666IIR,ENCBS538XZS	1,2	1	ENCAB228OWC	Homo sapiens	newborn	2-4 days										/replicates/5360bf77-c279-42a1-b06c-666022c2e4d1/,/replicates/4cf62c55-7faa-4008-8a76-6bbe9ab57b19/
/experiments/ENCSR709ABP/	ENCSR709ABP	ChIP-seq	Histone ChIP-seq	H3K27ac	HIST2H3A,HIST2H3D,HIST2H3C	foreskin keratinocyte male newborn (2-4 days) treated with 1.2 mM calcium for 2.5 days	foreskin keratinocyte	H3K27ac ChIP-seq on primary keratinocytes in day 3 of differentiation	Michael Snyder, Stanford	GGR	released	/files/ENCFF426MBY/,/files/ENCFF980VYO/,/files/ENCFF068PYY/,/files/ENCFF605KXF/,/files/ENCFF712WHE/,/files/ENCFF349IBL/,/files/ENCFF024RZN/,/files/ENCFF058XKA/,/files/ENCFF776HMQ/,/files/ENCFF182LGU/,/files/ENCFF054FBF/,/files/ENCFF085FAH/,/files/ENCFF112NOP/,/files/ENCFF687VKQ/,/files/ENCFF785CFS/,/files/ENCFF758WDW/,/files/ENCFF443RRV/,/files/ENCFF421VMQ/,/files/ENCFF491GUK/,/files/ENCFF991BLJ/…	/treatment-time-series/ENCSR171FYM/	ENCBS079LRU,ENCBS299ONK	1,2	1	ENCAB228OWC	Homo sapiens	newborn	2-4 days	calcium	CHEBI:86158			2.5	day				/replicates/c37d3899-45a2-494c-83e8-876c146e8f8f/,/replicates/86cd3cd2-d9f9-4c3f-abd8-addcec472b51/
/experiments/ENCSR637ISS/	ENCSR637ISS	ChIP-seq	Histone ChIP-seq	H3K27ac	HIST2H3A,HIST2H3D,HIST2H3C	foreskin keratinocyte male newborn (2-4 days) treated with 1.2 mM calcium for 5.5 days	foreskin keratinocyte	H3K27ac ChIP-seq on primary keratinocytes in day 6 of differentiation	Michael Snyder, Stanford	GGR	released	/files/ENCFF362ZJK/,/files/ENCFF181UWR/,/files/ENCFF413FML/,/files/ENCFF116SDW/,/files/ENCFF631ADK/,/files/ENCFF256DIR/,/files/ENCFF522OBT/,/files/ENCFF719BRJ/,/files/ENCFF369NLG/,/files/ENCFF300RSF/,/files/ENCFF582EJV/,/files/ENCFF097QXR/,/files/ENCFF645ZDR/,/files/ENCFF499IWY/,/files/ENCFF002FTZ/,/files/ENCFF950CWO/,/files/ENCFF717MFN/,/files/ENCFF919QNE/,/files/ENCFF848DKQ/,/files/ENCFF430FCW/…	/treatment-time-series/ENCSR171FYM/	ENCBS135YLX,ENCBS389AUD	2,1	1	ENCAB228OWC	Homo sapiens	newborn	2-4 days	calcium	CHEBI:86158			5.5	day				/replicates/d5c24d48-c8ed-4faa-933c-41153dc520ea/,/replicates/09dcbce5-2142-43b3-a93c-edaad3413e6d/
/experiments/ENCSR621FNM/	ENCSR621FNM	ChIP-seq	Histone ChIP-seq	H3K27me3	HIST2H3A,HIST2H3D,HIST2H3C	foreskin keratinocyte male newborn (2-4 days)	foreskin keratinocyte	H3K27me3 ChIP-seq on primary keratinocytes in day 0 of differentiation	Michael Snyder, Stanford	GGR	released	/files/ENCFF932SYR/,/files/ENCFF257AUH/,/files/ENCFF323UHF/,/files/ENCFF974FKF/,/files/ENCFF126RXO/,/files/ENCFF564CLL/,/files/ENCFF252XIN/,/files/ENCFF487ZNF/,/files/ENCFF485IYG/,/files/ENCFF237ANW/,/files/ENCFF291GXS/,/files/ENCFF079MUK/,/files/ENCFF056XYZ/,/files/ENCFF107MYO/,/files/ENCFF994ZWT/,/files/ENCFF985EWT/,/files/ENCFF040WEF/,/files/ENCFF739FMW/,/files/ENCFF951QZI/,/files/ENCFF894LRN/…	/treatment-time-series/ENCSR620NNW/	ENCBS538XZS,ENCBS666IIR	2,1	1	ENCAB782COR	Homo sapiens	newborn	2-4 days										/replicates/bc450668-53ad-4fe0-a450-e3b75ec9d3c7/,/replicates/8bbc6104-ed9c-4c8c-a188-3f971ddebbf0/
/experiments/ENCSR793NQA/	ENCSR793NQA	ChIP-seq	Histone ChIP-seq	H3K27me3	HIST2H3A,HIST2H3D,HIST2H3C	foreskin keratinocyte male newborn (2-4 days) treated with 1.2 mM calcium for 2.5 days	foreskin keratinocyte	H3K27me3 ChIP-seq on primary keratinocytes in day 3 of differentiation	Michael Snyder, Stanford	GGR	released	/files/ENCFF523TFE/,/files/ENCFF332DEY/,/files/ENCFF377ZMS/,/files/ENCFF175WGD/,/files/ENCFF933CPQ/,/files/ENCFF669AYA/,/files/ENCFF020YIZ/,/files/ENCFF510AIA/,/files/ENCFF825SKJ/,/files/ENCFF203CJJ/,/files/ENCFF543NHQ/,/files/ENCFF770OXM/,/files/ENCFF739IER/,/files/ENCFF581XZX/,/files/ENCFF551AUA/,/files/ENCFF829UVN/,/files/ENCFF405TSN/,/files/ENCFF717WRX/,/files/ENCFF875VJK/,/files/ENCFF459FWG/…	/treatment-time-series/ENCSR620NNW/	ENCBS299ONK,ENCBS079LRU	2,1	1	ENCAB782COR	Homo sapiens	newborn	2-4 days	calcium	CHEBI:86158			2.5	day				/replicates/59c3d8c8-9ab8-4322-9fbf-6a5df90102f1/,/replicates/348685a9-8ecc-4573-a7eb-bd63d03b089d/
/experiments/ENCSR812GLE/	ENCSR812GLE	ChIP-seq	Histone ChIP-seq	H3K27me3	HIST2H3A,HIST2H3D,HIST2H3C	foreskin keratinocyte male newborn (2-4 days) treated with 1.2 mM calcium for 5.5 days	foreskin keratinocyte	H3K27me3 ChIP-seq on primary keratinocytes in day 6 of differentiation	Michael Snyder, Stanford	GGR	released	/files/ENCFF013PSL/,/files/ENCFF520FEL/,/files/ENCFF837UQS/,/files/ENCFF555NLW/,/files/ENCFF979NJP/,/files/ENCFF860CKZ/,/files/ENCFF360SSN/,/files/ENCFF044RYF/,/files/ENCFF108CVW/,/files/ENCFF809FJG/,/files/ENCFF462YLW/,/files/ENCFF350MZQ/,/files/ENCFF325ACR/,/files/ENCFF341REI/,/files/ENCFF566EFU/,/files/ENCFF821GKG/,/files/ENCFF049SGY/,/files/ENCFF583WIG/,/files/ENCFF883CCV/,/files/ENCFF941TQA/…	/treatment-time-series/ENCSR620NNW/	ENCBS135YLX,ENCBS389AUD	2,1	1	ENCAB782COR	Homo sapiens	newborn	2-4 days	calcium	CHEBI:86158			5.5	day				/replicates/1b9d0d6d-566f-44b5-bf6b-682fd4eb8887/,/replicates/2ae9312b-37bd-4fbd-8295-d83967d4d0c2/
/experiments/ENCSR487KVV/	ENCSR487KVV	ChIP-seq	Histone ChIP-seq	H3K4me1	HIST2H3A,HIST2H3D,HIST2H3C	foreskin keratinocyte male newborn (2-4 days)	foreskin keratinocyte	H3K4me1 ChIP-seq on primary keratinocytes in day 0 of differentiation	Michael Snyder, Stanford	GGR	released	/files/ENCFF088PYQ/,/files/ENCFF362GEL/,/files/ENCFF884YJA/,/files/ENCFF252DOL/,/files/ENCFF646UHB/,/files/ENCFF800EWJ/,/files/ENCFF972ZCT/,/files/ENCFF246NNV/,/files/ENCFF095GLE/,/files/ENCFF920CCA/,/files/ENCFF430RFV/,/files/ENCFF517VTN/,/files/ENCFF301WOU/,/files/ENCFF360KOA/,/files/ENCFF786NSA/,/files/ENCFF971CIH/,/files/ENCFF355DHM/,/files/ENCFF409NUN/,/files/ENCFF361DTN/,/files/ENCFF379AIU/…	/treatment-time-series/ENCSR250WAV/	ENCBS666IIR,ENCBS538XZS	1,2	1	ENCAB208AUK	Homo sapiens	newborn	2-4 days										/replicates/1b00edbb-f6b9-41f4-85bf-ce46932edbcb/,/replicates/7ceecc2e-fdd3-4479-b207-5774ff976bd7/
/experiments/ENCSR392EMS/	ENCSR392EMS	ChIP-seq	Histone ChIP-seq	H3K4me1	HIST2H3A,HIST2H3D,HIST2H3C	foreskin keratinocyte male newborn (2-4 days) treated with 1.2 mM calcium for 2.5 days	foreskin keratinocyte	H3K4me1 ChIP-seq on primary keratinocytes in day 3 of differentiation	Michael Snyder, Stanford	GGR	released	/files/ENCFF231IWP/,/files/ENCFF402PXL/,/files/ENCFF618YUP/,/files/ENCFF862GOX/,/files/ENCFF766SWF/,/files/ENCFF361KTT/,/files/ENCFF353GTN/,/files/ENCFF156XRJ/,/files/ENCFF463KZJ/,/files/ENCFF341BTZ/,/files/ENCFF218VKY/,/files/ENCFF057BJQ/,/files/ENCFF021NTA/,/files/ENCFF110OLC/,/files/ENCFF138OFQ/,/files/ENCFF687OXL/,/files/ENCFF998AAS/,/files/ENCFF901KGF/,/files/ENCFF444JJP/,/files/ENCFF515EYD/…	/treatment-time-series/ENCSR250WAV/	ENCBS299ONK,ENCBS079LRU	2,1	1	ENCAB208AUK	Homo sapiens	newborn	2-4 days	calcium	CHEBI:86158			2.5	day				/replicates/4ffa2294-baa4-40a6-b239-a812281d40d0/,/replicates/a8d48d8a-56f8-452b-957b-4fae23903bc1/
/experiments/ENCSR243ZGI/	ENCSR243ZGI	ChIP-seq	Histone ChIP-seq	H3K4me1	HIST2H3A,HIST2H3D,HIST2H3C	foreskin keratinocyte male newborn (2-4 days) treated with 1.2 mM calcium for 5.5 days	foreskin keratinocyte	H3K4me1 ChIP-seq on primary keratinocytes in day 6 of differentiation	Michael Snyder, Stanford	GGR	released	/files/ENCFF375OOY/,/files/ENCFF472PRQ/,/files/ENCFF210QXK/,/files/ENCFF539HBI/,/files/ENCFF970CJE/,/files/ENCFF989WUR/,/files/ENCFF139XQE/,/files/ENCFF707JKR/,/files/ENCFF071OTD/,/files/ENCFF243WWC/,/files/ENCFF652KRR/,/files/ENCFF593AQC/,/files/ENCFF374DWT/,/files/ENCFF265BKL/,/files/ENCFF303ICJ/,/files/ENCFF988NYN/,/files/ENCFF429GZB/,/files/ENCFF441MHY/,/files/ENCFF593FCD/,/files/ENCFF679QJU/…	/treatment-time-series/ENCSR250WAV/	ENCBS389AUD,ENCBS135YLX	1,2	1	ENCAB208AUK	Homo sapiens	newborn	2-4 days	calcium	CHEBI:86158			5.5	day				/replicates/99f386e0-f69b-4d87-94a5-3b0e51d3a2fa/,/replicates/a2aa56ce-dab9-426c-96a5-58ac5d028376/
/experiments/ENCSR515CWP/	ENCSR515CWP	PAS-seq	PAS-seq			foreskin keratinocyte male newborn (2-4 days)	foreskin keratinocyte	PAS-seq on primary keratinocytes in day 0.0 of differentiation	Paul Khavari, Stanford	GGR	released	/files/ENCFF139MDW/,/files/ENCFF362RFJ/,/files/ENCFF108EXR/,/files/ENCFF412LTY/,/files/ENCFF886GNA/,/files/ENCFF947IWZ/,/files/ENCFF133YTY/,/files/ENCFF696CHZ/,/files/ENCFF733PWL/,/files/ENCFF079HAI/,/files/ENCFF112FEN/,/files/ENCFF724IOM/,/files/ENCFF868FRZ/,/files/ENCFF168GTS/,/files/ENCFF275OOH/,/files/ENCFF620LTR/	/treatment-time-series/ENCSR057HZF/	ENCBS666IIR,ENCBS538XZS	1,2	1		Homo sapiens	newborn	2-4 days										/replicates/8a34cfd6-05ec-4659-8553-826fdbe139c2/,/replicates/9ac4ca3a-f000-463c-8c4e-79034ccc1975/
/experiments/ENCSR419VUQ/	ENCSR419VUQ	PAS-seq	PAS-seq			foreskin keratinocyte male newborn (2-4 days) treated with 1.2 mM calcium	foreskin keratinocyte	PAS-seq on primary keratinocytes in day 0.5 of differentiation	Paul Khavari, Stanford	GGR	released	/files/ENCFF704FCW/,/files/ENCFF191WUD/,/files/ENCFF166KKT/,/files/ENCFF620JHK/,/files/ENCFF085NCY/,/files/ENCFF393URN/,/files/ENCFF825GLX/,/files/ENCFF127KEP/,/files/ENCFF394TGT/,/files/ENCFF218SJH/,/files/ENCFF361NAG/,/files/ENCFF986TLS/,/files/ENCFF571ECB/,/files/ENCFF912GVX/,/files/ENCFF226MGL/,/files/ENCFF084FWI/	/treatment-time-series/ENCSR057HZF/	ENCBS927PYN,ENCBS978XWC	1,2	1		Homo sapiens	newborn	2-4 days	calcium	CHEBI:86158			0	day				/replicates/72c6689b-7804-4272-9d9a-fcc36b2fcf06/,/replicates/97ffd3f4-8904-49cc-939f-2a93e261a550/
/experiments/ENCSR460JTI/	ENCSR460JTI	PAS-seq	PAS-seq			foreskin keratinocyte male newborn (2-4 days) treated with 1.2 mM calcium for 0.5 days	foreskin keratinocyte	PAS-seq on primary keratinocytes in day 1.0 of differentiation	Paul Khavari, Stanford	GGR	released	/files/ENCFF296QWD/,/files/ENCFF930OBQ/,/files/ENCFF795PGI/,/files/ENCFF429DKV/,/files/ENCFF103JPD/,/files/ENCFF252YWB/,/files/ENCFF171WNC/,/files/ENCFF749CJE/,/files/ENCFF490AZR/,/files/ENCFF335AAA/,/files/ENCFF693FEE/,/files/ENCFF756VRJ/,/files/ENCFF468RSZ/,/files/ENCFF213AHY/,/files/ENCFF678QMV/,/files/ENCFF333NJJ/	/treatment-time-series/ENCSR057HZF/	ENCBS982NWD,ENCBS821VLO	1,2	1		Homo sapiens	newborn	2-4 days	calcium	CHEBI:86158			0.5	day				/replicates/ddd5a8fe-2f3a-4e28-b45a-b56551693ed8/,/replicates/584a92e1-2405-4a73-8414-d55e52a143f2/
/experiments/ENCSR791FXY/	ENCSR791FXY	PAS-seq	PAS-seq			foreskin keratinocyte male newborn (2-4 days) treated with 1.2 mM calcium for 1 day	foreskin keratinocyte	PAS-seq on primary keratinocytes in day 1.5 of differentiation	Paul Khavari, Stanford	GGR	released	/files/ENCFF665ZLG/,/files/ENCFF211OVU/,/files/ENCFF466TJD/,/files/ENCFF597YNN/,/files/ENCFF731YYU/,/files/ENCFF175YMM/,/files/ENCFF691HFU/,/files/ENCFF985ECV/,/files/ENCFF266ZXZ/,/files/ENCFF058GSC/,/files/ENCFF206QKD/,/files/ENCFF440NVO/,/files/ENCFF848ORX/,/files/ENCFF328PJK/,/files/ENCFF198CTH/,/files/ENCFF196XTG/	/treatment-time-series/ENCSR057HZF/	ENCBS819VZU,ENCBS839SEF	1,2	1		Homo sapiens	newborn	2-4 days	calcium	CHEBI:86158			1	day				/replicates/5c3b060a-7d6f-4b35-bcf3-56dea3697298/,/replicates/97e1efb3-ddab-41b6-a03c-1e9c52193ec6/
/experiments/ENCSR055TUB/	ENCSR055TUB	PAS-seq	PAS-seq			foreskin keratinocyte male newborn (2-4 days) treated with 1.2 mM calcium for 1.5 days	foreskin keratinocyte	PAS-seq on primary keratinocytes in day 2.0 of differentiation	Paul Khavari, Stanford	GGR	released	/files/ENCFF768QCT/,/files/ENCFF999OOY/,/files/ENCFF988EXY/,/files/ENCFF105EHF/,/files/ENCFF157CGU/,/files/ENCFF567GGS/,/files/ENCFF546QEO/,/files/ENCFF762PGP/,/files/ENCFF883QLM/,/files/ENCFF675YWS/,/files/ENCFF106DKK/,/files/ENCFF695TKO/,/files/ENCFF085DYH/,/files/ENCFF384ODX/,/files/ENCFF942RIS/,/files/ENCFF813SUA/	/treatment-time-series/ENCSR057HZF/	ENCBS903GAF,ENCBS242GKJ	1,2	1		Homo sapiens	newborn	2-4 days	calcium	CHEBI:86158			1.5	day				/replicates/4cc153a8-bf50-4e3d-8240-9fb27bfbab3c/,/replicates/c71fbf59-f3ef-476e-9c27-52dca87aef47/
/experiments/ENCSR342YKS/	ENCSR342YKS	PAS-seq	PAS-seq			foreskin keratinocyte male newborn (2-4 days) treated with 1.2 mM calcium for 2 days	foreskin keratinocyte	PAS-seq on primary keratinocytes in day 2.5 of differentiation	Paul Khavari, Stanford	GGR	released	/files/ENCFF007JOP/,/files/ENCFF108BGX/,/files/ENCFF840BLY/,/files/ENCFF116BPE/,/files/ENCFF063PBJ/,/files/ENCFF533GYL/,/files/ENCFF202GWF/,/files/ENCFF581UVF/,/files/ENCFF808TNP/,/files/ENCFF986HQG/,/files/ENCFF652IRN/,/files/ENCFF328DRD/,/files/ENCFF138COK/,/files/ENCFF903DUB/,/files/ENCFF159DCM/,/files/ENCFF354FNE/	/treatment-time-series/ENCSR057HZF/	ENCBS924PBK,ENCBS024RNH	1,2	1		Homo sapiens	newborn	2-4 days	calcium	CHEBI:86158			2	day				/replicates/162b29fc-01e5-47f6-830f-d598e301bc94/,/replicates/a57f4f98-3723-45b2-81d1-808a9ded4733/
/experiments/ENCSR741JGS/	ENCSR741JGS	PAS-seq	PAS-seq			foreskin keratinocyte male newborn (2-4 days) treated with 1.2 mM calcium for 2.5 days	foreskin keratinocyte	PAS-seq on primary keratinocytes in day 3.0 of differentiation	Paul Khavari, Stanford	GGR	released	/files/ENCFF194TBZ/,/files/ENCFF951HME/,/files/ENCFF339BHQ/,/files/ENCFF118QFW/,/files/ENCFF035PGV/,/files/ENCFF828XJP/,/files/ENCFF533KKA/,/files/ENCFF754ERO/,/files/ENCFF260GBK/,/files/ENCFF387CXI/,/files/ENCFF213ULC/,/files/ENCFF400WXO/,/files/ENCFF912RMP/,/files/ENCFF429VGJ/,/files/ENCFF277OLL/,/files/ENCFF107KPK/	/treatment-time-series/ENCSR057HZF/	ENCBS299ONK,ENCBS079LRU	2,1	1		Homo sapiens	newborn	2-4 days	calcium	CHEBI:86158			2.5	day				/replicates/1dc292d7-bcf1-40d4-ad98-034a9ad0ed49/,/replicates/3f4ae3b5-92d6-45c2-bfd2-231c7798f07b/
/experiments/ENCSR445GGJ/	ENCSR445GGJ	PAS-seq	PAS-seq			foreskin keratinocyte male newborn (2-4 days) treated with 1.2 mM calcium for 3 days	foreskin keratinocyte	PAS-seq on primary keratinocytes in day 3.5 of differentiation	Paul Khavari, Stanford	GGR	released	/files/ENCFF251KFL/,/files/ENCFF538GRO/,/files/ENCFF161DGC/,/files/ENCFF651KQT/,/files/ENCFF399FKI/,/files/ENCFF534LDL/,/files/ENCFF426QUR/,/files/ENCFF975LVH/,/files/ENCFF012VJK/,/files/ENCFF037PSB/,/files/ENCFF565DNM/,/files/ENCFF245KMQ/,/files/ENCFF574QTU/,/files/ENCFF419VXR/,/files/ENCFF267VPH/,/files/ENCFF699LAQ/	/treatment-time-series/ENCSR057HZF/	ENCBS408RGJ,ENCBS257OKQ	2,1	1		Homo sapiens	newborn	2-4 days	calcium	CHEBI:86158			3	day				/replicates/720a44b9-c878-4d07-80d4-7967d0cfab16/,/replicates/0815aaba-0f2a-4402-b441-1a61afb70e6b/
/experiments/ENCSR427VUA/	ENCSR427VUA	PAS-seq	PAS-seq			foreskin keratinocyte male newborn (2-4 days) treated with 1.2 mM calcium for 3.5 days	foreskin keratinocyte	PAS-seq on primary keratinocytes in day 4.0 of differentiation	Paul Khavari, Stanford	GGR	released	/files/ENCFF170ZYG/,/files/ENCFF393ERI/,/files/ENCFF006UJR/,/files/ENCFF930UYB/,/files/ENCFF277URG/,/files/ENCFF063OGN/,/files/ENCFF285QIL/,/files/ENCFF178JIA/,/files/ENCFF180IWF/,/files/ENCFF958DRB/,/files/ENCFF951RHA/,/files/ENCFF473EAU/,/files/ENCFF748LDG/,/files/ENCFF680NTI/,/files/ENCFF796WUB/,/files/ENCFF084XGI/	/treatment-time-series/ENCSR057HZF/	ENCBS870NXI,ENCBS081FMT	1,2	1		Homo sapiens	newborn	2-4 days	calcium	CHEBI:86158			3.5	day				/replicates/13f98142-553d-414b-b921-77875939788f/,/replicates/32660187-32bb-417b-8d68-e57f8b421938/
/experiments/ENCSR170WXI/	ENCSR170WXI	PAS-seq	PAS-seq			foreskin keratinocyte male newborn (2-4 days) treated with 1.2 mM calcium for 4 days	foreskin keratinocyte	PAS-seq on primary keratinocytes in day 4.5 of differentiation	Paul Khavari, Stanford	GGR	released	/files/ENCFF678KPA/,/files/ENCFF517GUF/,/files/ENCFF071PQW/,/files/ENCFF096UJI/,/files/ENCFF136ZTC/,/files/ENCFF440YEC/,/files/ENCFF965PIB/,/files/ENCFF704CNL/,/files/ENCFF280NSL/,/files/ENCFF754PKZ/,/files/ENCFF728WFR/,/files/ENCFF048VGR/,/files/ENCFF550HWD/,/files/ENCFF723OGF/,/files/ENCFF180NDC/,/files/ENCFF085HTO/	/treatment-time-series/ENCSR057HZF/	ENCBS473PMP,ENCBS623QHX	1,2	1		Homo sapiens	newborn	2-4 days	calcium	CHEBI:86158			4	day				/replicates/80602445-7be3-4f4a-a5f4-f3ab5bc00f3a/,/replicates/1e9db7a4-de7d-49aa-9605-a60188d651b7/
/experiments/ENCSR233JPT/	ENCSR233JPT	PAS-seq	PAS-seq			foreskin keratinocyte male newborn (2-4 days) treated with 1.2 mM calcium for 4.5 days	foreskin keratinocyte	PAS-seq on primary keratinocytes in day 5.0 of differentiation	Paul Khavari, Stanford	GGR	released	/files/ENCFF215AOG/,/files/ENCFF048PND/,/files/ENCFF381UPK/,/files/ENCFF657IXN/,/files/ENCFF360QLB/,/files/ENCFF275JRZ/,/files/ENCFF003RXT/,/files/ENCFF535FHJ/,/files/ENCFF949XVS/,/files/ENCFF192VAQ/,/files/ENCFF859BQK/,/files/ENCFF267NBU/,/files/ENCFF866MZW/,/files/ENCFF819OHQ/,/files/ENCFF812VUY/,/files/ENCFF925FAU/	/treatment-time-series/ENCSR057HZF/	ENCBS379WNC,ENCBS616IKM	2,1	1		Homo sapiens	newborn	2-4 days	calcium	CHEBI:86158			4.5	day				/replicates/cb0698a7-679e-436f-a133-067be40dba7e/,/replicates/648e41a9-6250-405e-9768-a730126b22bb/
/experiments/ENCSR014VJO/	ENCSR014VJO	PAS-seq	PAS-seq			foreskin keratinocyte male newborn (2-4 days) treated with 1.2 mM calcium for 5 days	foreskin keratinocyte	PAS-seq on primary keratinocytes in day 5.5 of differentiation	Paul Khavari, Stanford	GGR	released	/files/ENCFF881KQX/,/files/ENCFF517WSK/,/files/ENCFF388XVL/,/files/ENCFF307DBV/,/files/ENCFF005QEK/,/files/ENCFF056MBB/,/files/ENCFF756BJI/,/files/ENCFF089PVI/,/files/ENCFF231NOH/,/files/ENCFF425PGO/,/files/ENCFF804KZM/,/files/ENCFF975AWK/,/files/ENCFF714KTO/,/files/ENCFF851ZYQ/,/files/ENCFF860SUF/,/files/ENCFF213JTV/	/treatment-time-series/ENCSR057HZF/	ENCBS194HUS,ENCBS797AGG	2,1	1		Homo sapiens	newborn	2-4 days	calcium	CHEBI:86158			5	day				/replicates/38e6b6ab-0747-405e-bef4-1402571a9c52/,/replicates/624caf32-1625-463e-8889-4569f9eace59/
/experiments/ENCSR318ENP/	ENCSR318ENP	PAS-seq	PAS-seq			foreskin keratinocyte male newborn (2-4 days) treated with 1.2 mM calcium for 5.5 days	foreskin keratinocyte	PAS-seq on primary keratinocytes in day 6.0 of differentiation	Paul Khavari, Stanford	GGR	released	/files/ENCFF603ISW/,/files/ENCFF807EOC/,/files/ENCFF077BWF/,/files/ENCFF397CZN/,/files/ENCFF104JEL/,/files/ENCFF747EQT/,/files/ENCFF903GBH/,/files/ENCFF482EYJ/,/files/ENCFF442YYL/,/files/ENCFF342MFA/,/files/ENCFF149TMQ/,/files/ENCFF598EZC/,/files/ENCFF090WLE/,/files/ENCFF807RUH/,/files/ENCFF187MYN/,/files/ENCFF094MBC/	/treatment-time-series/ENCSR057HZF/	ENCBS135YLX,ENCBS389AUD	2,1	1		Homo sapiens	newborn	2-4 days	calcium	CHEBI:86158			5.5	day				/replicates/492df539-c153-4e6d-b2f3-2f5736860a53/,/replicates/3451110e-bbc4-4b37-b871-8dc622d06e1f/
