## Supplemental Tables for "The dynamic, combinatorial cis-regulatory lexicon of epidermal differentiation": table_S3.QC.PAS-seq.xlsx

### Sheet: ggr.PAS-seq.QC.summary
timepoint	replicate	num_input_reads	num_unique_mappers	num_multi_mappers	rsem_total_counts	rep_corr_pearsonr	rep_corr_spearmanr
d00	b1	29894689	17164939	4446218	12548979	0.963078	0.939863
d00	b2	89228400	48088397	16579909	33244894	0.963078	0.939863
d05	b1	27380567	10322106	3392057	4970481	0.877853	0.915253
d05	b2	47093706	24886537	9070058	17357062	0.877853	0.915253
d10	b1	38603436	17452575	8161374	11492486	0.942701	0.933954
d10	b2	44395011	23950496	7676816	16957140	0.942701	0.933954
d15	b1	38745466	16478168	8563364	11098425	0.894486	0.931946
d15	b2	42362496	23123863	9216132	16341194	0.894486	0.931946
d20	b1	30980573	13321158	7794956	9312882	0.935928	0.929829
d20	b2	33557079	17207559	7510644	12719676	0.935928	0.929829
d25	b1	40536938	17774456	9752535	12944728	0.945509	0.935959
d25	b2	41198829	21620594	11233520	16829299	0.945509	0.935959
d30	b1	26797880	12442509	6290991	9053895	0.955564	0.93556
d30	b2	45048374	23365784	12327778	18409914	0.955564	0.93556
d35	b1	53193228	23612033	11737152	16520153	0.93199	0.931545
d35	b2	47464156	24684932	8988786	18102146	0.93199	0.931545
d40	b1	61626171	29758529	14870840	21101815	0.952876	0.932905
d40	b2	62843553	30936046	16616236	22624339	0.952876	0.932905
d45	b1	34076595	16354312	7105993	11538337	0.95804	0.934183
d45	b2	42955434	22717470	9359010	16048748	0.95804	0.934183
d50	b1	45664956	18807549	9051800	11813456	0.940682	0.92927
d50	b2	40741475	21558502	9472989	16098011	0.940682	0.92927
d55	b1	72137612	31702961	13400451	20226926	0.965684	0.93172
d55	b2	35956058	18509983	7499732	13550270	0.965684	0.93172
d60	b1	75865088	30144565	11209394	17897222	0.946492	0.929558
d60	b2	31210492	16819749	6935185	11708582	0.946492	0.929558
