## Supplemental Tables for "The dynamic, combinatorial cis-regulatory lexicon of epidermal differentiation": table_S4.QC.ChIP-seq.xlsx

### Sheet: ggr.ChIP-seq.QC.summary
mark_or_tf	timepoint	replicate	num_nodup_reads	NRF	PBC1	PBC2	num_macs2_peaks	num_overlap_peaks	num_idr_peaks
H3K27ac	d0	1	45877336	0.88401	0.881591	8.25996	119836	60303	NA
H3K27ac	d0	2	51007354	0.937562	0.936989	15.72	111398	60303	NA
H3K27ac	d3	1	41198626	0.894205	0.892206	9.09408	112703	51166	NA
H3K27ac	d3	2	50343906	0.940349	0.939882	16.4992	104754	51166	NA
H3K27ac	d6	1	46090350	0.955366	0.955132	22.1686	102038	60434	NA
H3K27ac	d6	2	44792920	0.95308	0.952995	21.2227	101298	60434	NA
H3K4me1	d0	1	58176604	0.541649	0.502013	1.78966	173536	104884	NA
H3K4me1	d0	2	76961778	0.629227	0.60257	2.30014	186129	104884	NA
H3K4me1	d3	1	67275032	0.581784	0.546557	1.97467	180338	89307	NA
H3K4me1	d3	2	83157682	0.664185	0.64215	2.57959	159250	89307	NA
H3K4me1	d6	1	76174328	0.612825	0.582407	2.16604	176647	113632	NA
H3K4me1	d6	2	93172562	0.703138	0.685329	2.95828	210305	113632	NA
H3K27me3	d0	1	107157466	0.808737	0.802504	4.88314	220708	126469	NA
H3K27me3	d0	2	119559494	0.761952	0.752074	3.8471	265712	126469	NA
H3K27me3	d3	1	120951338	0.850005	0.846165	6.32168	232864	127340	NA
H3K27me3	d3	2	125880316	0.864882	0.861863	7.06429	253591	127340	NA
H3K27me3	d6	1	126792280	0.899659	0.898183	9.66463	311594	172057	NA
H3K27me3	d6	2	117449742	0.889232	0.88725	8.69873	336181	172057	NA
CTCF	d0	1	52582428	0.835026	0.831212	5.77568	102677	NA	68258
CTCF	d0	2	64087604	0.807778	0.802037	4.88531	105712	NA	68258
CTCF	d3	1	54066130	0.809698	0.803792	4.92213	86212	NA	59850
CTCF	d3	2	65172696	0.839454	0.835367	5.907	88806	NA	59850
CTCF	d6	1	52063186	0.84745	0.843795	6.23634	91521	NA	55945
CTCF	d6	2	47032878	0.852826	0.849219	6.45894	87298	NA	55945
