## Supplemental Tables for "The dynamic, combinatorial cis-regulatory lexicon of epidermal differentiation": table_S5.QC.HiChIP.xlsx

### Sheet: Sheet1
	Mapping					Hi-C Filtering				Duplicate Removal and Interaction Lengths
Experiment	Total Reads	Unmapped Read Pairs	Singleton Mapping Read Pairs	Multiple Alignment Read Pairs	Unique Paired Alignments	Dangling End Pairs	Self Ligation Pairs	Dumped Pairs	Valid Interaction Pairs	Unique Valid Interaction Pairs	Cis Interaction < 20kb	Cis Interaction > 20kb	Trans Interaction
GDSD0_B1	158739557	1131846	8916039	0	110601320	6741233	1008754	183081	102668252	63340272	13982160	39818459	9539653
	1	0.00713021	0.0561677	0	0.696747	0.0424673	0.00635477	0.00115334	0.646772	0.39902	0.0880824	0.250841	0.0600963
GDSD0_B2	176927611	1118281	10357370	0	123774371	7357833	1093586	216645	115106307	77043572	18031492	48287546	10724534
	1	0.00632056	0.0585402	0	0.699576	0.0415867	0.00618098	0.00122448	0.650584	0.435453	0.101915	0.272923	0.0606154
GDSD0_pooled	335667168	2250127	19273409	0	234375691	14099066	2102340	399726	217774559	140308882	31983885	88069279	20255718
	1	0.00670345	0.0574182	0	0.698238	0.0420031	0.00626317	0.00119084	0.648781	0.418	0.0952845	0.262371	0.0603447
GDSD3_B1	171430013	1101046	9692295	0	119071855	6232295	976140	207768	111655652	72019194	15620719	44444901	11953574
	1	0.00642271	0.0565379	0	0.69458	0.0363547	0.0056941	0.00121197	0.651319	0.420108	0.0911201	0.25926	0.0697286
GDSD3_B2	154580363	802864	9589726	0	107951394	5188512	653623	186610	101922649	63724937	11411592	39677821	12635524
	1	0.00519383	0.0620372	0	0.698351	0.0335651	0.00422837	0.0012072	0.659351	0.412245	0.073823	0.256681	0.0817408
GDSD3_pooled	326010376	1903730	19282021	0	227023249	11420807	1629763	394378	213578301	135678623	27014112	84086134	24578377
	1	0.00583948	0.0591454	0	0.696368	0.035032	0.00499911	0.00120971	0.655127	0.416179	0.0828627	0.257925	0.0753914
GDSD6_B1	147137738	650930	8852915	0	103613444	4663412	867257	155333	97927442	67729509	8627399	36650455	22451655
	1	0.00442395	0.0601675	0	0.704194	0.0316942	0.00589418	0.0010557	0.665549	0.460314	0.0586348	0.249089	0.152589
GDSD6_B2	128788821	711670	8466800	0	91072392	6423964	1139721	163111	83345596	56138131	11849622	31353176	12935333
	1	0.00552587	0.0657417	0	0.707145	0.0498798	0.00884953	0.0012665	0.647149	0.435893	0.0920082	0.243446	0.100438
GDSD6_pooled	275926559	1362600	17319715	0	194685836	11087376	2006978	318444	181273038	123825351	20465738	67982828	35376785
	1	0.00493827	0.0627693	0	0.705571	0.0401823	0.00727359	0.00115409	0.656961	0.448762	0.074171	0.24638	0.128211
