## Supplemental Tables for "The dynamic, combinatorial cis-regulatory lexicon of epidermal differentiation": table_S6.cv_folds.xlsx

### Sheet: table_S3.cv_folds
Splits	0	1	2	3	4	5	6	7	8	9
chr1,chr20	TRAIN	TEST	VALID	TRAIN	TRAIN	TRAIN	TRAIN	TRAIN	TRAIN	TRAIN
chr3,chr18	TRAIN	TRAIN	TEST	VALID	TRAIN	TRAIN	TRAIN	TRAIN	TRAIN	TRAIN
chr4,chr16	TRAIN	TRAIN	TRAIN	TEST	VALID	TRAIN	TRAIN	TRAIN	TRAIN	TRAIN
chr5,chr15	TRAIN	TRAIN	TRAIN	TRAIN	TEST	VALID	TRAIN	TRAIN	TRAIN	TRAIN
chr6,chr14	TRAIN	TRAIN	TRAIN	TRAIN	TRAIN	TEST	VALID	TRAIN	TRAIN	TRAIN
chr7,chr17,chr13	TRAIN	TRAIN	TRAIN	TRAIN	TRAIN	TRAIN	TEST	VALID	TRAIN	TRAIN
chr8,chr21,chrX	TRAIN	TRAIN	TRAIN	TRAIN	TRAIN	TRAIN	TRAIN	TEST	VALID	TRAIN
chr9,chr10,chr22	TRAIN	TRAIN	TRAIN	TRAIN	TRAIN	TRAIN	TRAIN	TRAIN	TEST	VALID
chr11,chr12,chrY	VALID	TRAIN	TRAIN	TRAIN	TRAIN	TRAIN	TRAIN	TRAIN	TRAIN	TEST
chr2,chr19	TEST	VALID	TRAIN	TRAIN	TRAIN	TRAIN	TRAIN	TRAIN	TRAIN	TRAIN
